# The chromatin-binding domain of Ki-67 together with p53 protects human chromosomes from mitotic damage

**DOI:** 10.1101/2020.10.16.342352

**Authors:** Osama Garwain, Xiaoming Sun, Divya Ramalingam Iyer, Rui Li, Lihua Julie Zhu, Paul D. Kaufman

## Abstract

Vertebrate mammals express a protein called Ki-67 which is most widely known as a clinically useful marker of highly proliferative cells. Previous studies of human cells indicated that acute depletion of Ki-67 can elicit a delay at the G1/S boundary of the cell cycle, dependent on induction of the checkpoint protein p21. Consistent with those observations, we show here that acute Ki-67 depletion causes hallmarks of DNA damage, and the damage occurs even in the absence of checkpoint signaling. This damage is not observed in cells traversing S phase but is instead robustly detected in mitotic cells. The C-terminal chromatin binding domain of Ki-67 is necessary and sufficient to protect cells from this damage. We also observe synergistic effects when Ki-67 and p53 are simultaneously depleted, resulting in increased levels of chromosome bridges at anaphase, followed by the appearance of micronuclei. Therefore, these studies identify the C-terminus of Ki-67 as an important module for genome stability.
