## Supplemental Table 2 for "The chromatin-binding domain of Ki-67 together with p53 protects human chromosomes from mitotic damage": Supplemental Table 2. Antibodies siRNAs primers.xlsx

### Sheet: Sheet1
Antibody	Species	Supplier	Cat#
Anti-53BP1	Rabbit	Novus biologicals	NB100-304
Anti-LAP2	Rabbit	Abcam	ab5162
Anti-Fibrillarin	Rabbit	Abcam	ab5821
Anti lamin A	Rabbit	Abcam	ab26300
Anti-Ki-67	Rabbit	Abcam	16667
γH2Ax (s139)	Rabbit	Cell signaling	9718s
γH2Ax (s139)	Mouse	Cell signaling	80312s
Anti-Rabbit-IgG Alexa Fluor 647	Goat	Invitrogen	A21244
Anti-Mouse-IgG Alexa Fluor 647	Goat	Invitrogen	A21235
Anti-Rabbit-IgG Alexa Fluor 594	Donkey	Invitrogen	A21207
Anti-Mouse-IgG Alexa Fluor 594	Goat	Invitrogen	A11032
Anti-Rabbit-IgG Alexa Fluor 488	Donkey	Invitrogen	A21206
PCR Primers	Sequence	Purpose
Ki-67 F primer	TGCTCTGGGTTACCTGGTCT	q-PCR for MKI67 (Ki-67)
Ki-67 R primer	GGCTTCTCCCCTTTTGAGAG	q-PCR for MKI67 (Ki-67)
hp21-F primer	CAGCAGAGGAAGACCATGTG	q-PCR for CDKN1A (p21)
hp21-R primer	GGCGTTTGGAGTGGTAGAAA	q-PCR for CDKN1A (p21)
P53 F primer	GCCCAACAACACCAGCTCCT	q-PCR for TP53 (p53)
P53 R primer	CCTGGGCATCCTTGAGTTCC	q-PCR for TP53 (p53)
siRNA	Compatibility	Supplier	Cat#	Sequence
TP53 (p53) siRNA	Human	Ambion	siRNA s606	Sense GAAAUUUGCGUGUGGAGUAtt
				Anti-sense UACUCCACACGCAAAUUUCct
TP53 (p53) siRNA	Human	Ambion	siRNA s607	Sense GGUGAACCUUAGUACCUAAtt
				Anti-sense UUAGGUACYAAGGUUCACCaa
Ki-67 siRNA	Human	Ambion	siRNA s8796	sense CGUCGUGUCUCAAGAUCUAtt
				antisense UAGAUCUUGAGACACGACGtg
CDKN1A (p21) siRNA	Human	Ambion	siRNA s415	Sense CAAGGAGUCAGACAUUUUAtt
				Antisense UAAAAUGUCUGACUCCUUGtt
Silencer Negative Control #1	Human	Ambion	AM4611
